# Bacterium secretes chemical inhibitor that sensitizes competitor to bacteriophage infection

**DOI:** 10.1101/2024.01.31.578241

**Authors:** Zhiyu Zang, Chengqian Zhang, Kyoung Jin Park, Daniel A. Schwartz, Ram Podicheti, Jay T. Lennon, Joseph P. Gerdt

## Abstract

To overtake competitors, microbes produce and secrete secondary metabolites that kill neighboring cells and sequester nutrients. This natural product-mediated competition likely evolved in complex microbial communities that included viral pathogens. From this ecological context, we hypothesized that microbes secrete metabolites that “weaponize” natural pathogens (i.e., bacteriophages) to lyse their competitors. Indeed, we discovered a bacterial secondary metabolite that sensitizes other bacteria to phage infection. We found that this metabolite provides the producer (a *Streptomyces* sp.) with a fitness advantage over its competitor (*Bacillus subtilis*) by promoting phage infection. The phage-promoting metabolite, coelichelin, sensitized *B. subtilis* to a wide panel of lytic phages, and it did so by preventing the early stages of sporulation through iron sequestration. Beyond coelichelin, other natural products may provide phage-mediated competitive advantages to their producers—either by inhibiting sporulation or through yet-unknown mechanisms.
