## Supplementary File 1 for "Bacterium secretes chemical inhibitor that sensitizes competitor to bacteriophage infection"

Seqeunce alignment result of I8-5 16s rRNA
Description	Scientific Name	Max Score	Total Score	Query Cover	E value	Per. ident	Acc. Len	Accession
Streptomyces sanglieri strain NBRC 100784 16S ribosomal RNA, partial sequence	Streptomyces sanglieri	2579	2579	99%	0	99.51	1481	NR_041417.1
Streptomyces atratus strain NBRC 3897 16S ribosomal RNA, partial sequence	Streptomyces atratus	2573	2573	99%	0	99.44	1477	NR_112503.1
Streptomyces atratus strain NRRL B-16927 16S ribosomal RNA, partial sequence	Streptomyces atratus	2573	2573	99%	0	99.44	1487	NR_043490.1
Streptomyces pulveraceus strain NBRC 3855 16S ribosomal RNA, partial sequence	Streptomyces pulveraceus	2551	2551	99%	0	99.15	1470	NR_041213.1
Streptomyces gelaticus strain NBRC 12866 16S ribosomal RNA, partial sequence	Streptomyces gelaticus	2540	2540	99%	0	99.01	1466	NR_112308.1
Streptomyces gelaticus strain NRRL B-2928 16S ribosomal RNA, partial sequence	Streptomyces gelaticus	2540	2540	99%	0	99.01	1483	NR_043488.1
Streptomyces albovinaceus strain CSSP418 16S ribosomal RNA, partial sequence	Streptomyces albovinaceus	2529	2529	99%	0	98.87	1441	NR_115373.1
Streptomyces rubiginosohelvolus strain NBRC 12912 16S ribosomal RNA, partial sequence	Streptomyces rubiginosohelvolus	2529	2529	99%	0	98.87	1481	NR_041093.1
Streptomyces mediolani strain NBRC 15427 16S ribosomal RNA, partial sequence	Streptomyces mediolani	2529	2529	99%	0	98.87	1459	NR_112465.1
Streptomyces griseinus strain NBRC 12869 16S ribosomal RNA, partial sequence	Streptomyces griseinus	2529	2529	99%	0	98.87	1477	NR_112311.1
Streptomyces pluricolorescens strain NBRC 12808 16S ribosomal RNA, partial sequence	Streptomyces pluricolorescens	2529	2529	99%	0	98.87	1470	NR_112284.1
Streptomyces globisporus strain NBRC 12867 16S ribosomal RNA, partial sequence	Streptomyces globisporus	2525	2525	99%	0	98.8	1472	NR_112309.1
Streptomyces pulveraceus strain CSSP684 16S ribosomal RNA, partial sequence	Streptomyces pulveraceus	2523	2523	99%	0	98.73	1419	NR_115412.1
Streptomyces pratensis strain ch24 16S ribosomal RNA, partial sequence	Streptomyces pratensis	2523	2523	99%	0	98.8	1477	NR_125619.1
Streptomyces anulatus strain NBRC 13369 16S ribosomal RNA, partial sequence	Streptomyces anulatus	2523	2523	99%	0	98.8	1475	NR_112527.1
Streptomyces praecox strain NBRC 13073 16S ribosomal RNA, partial sequence	Streptomyces praecox	2523	2523	99%	0	98.8	1477	NR_112358.1
Streptomyces argenteolus strain NBRC 12841 16S ribosomal RNA, partial sequence	Streptomyces argenteolus	2523	2523	99%	0	98.8	1475	NR_112300.1
Streptomyces albovinaceus strain NBRC 12739 16S ribosomal RNA, partial sequence	Streptomyces albovinaceus	2523	2523	99%	0	98.8	1481	NR_041425.1
Streptomyces anulatus strain NBRC 12755 16S ribosomal RNA, partial sequence	Streptomyces anulatus	2523	2523	99%	0	98.8	1474	NR_041062.1
Streptomyces tanashiensis strain CSSP723 16S ribosomal RNA, partial sequence	Streptomyces tanashiensis	2521	2521	99%	0	98.8	1419	NR_043369.1
Streptomyces badius strain CSSP536 16S ribosomal RNA, partial sequence	Streptomyces badius	2519	2519	99%	0	98.73	1496	NR_043350.1
Streptomyces badius strain NBRC 12745 16S ribosomal RNA, partial sequence	Streptomyces badius	2519	2519	99%	0	98.73	1474	NR_112256.1
Streptomyces pluricolorescens strain NRRL B-2121 16S ribosomal RNA, partial sequence	Streptomyces pluricolorescens	2519	2519	99%	0	98.73	1489	NR_043834.1
Streptomyces anulatus strain NRRL B-2000 16S ribosomal RNA, partial sequence	Streptomyces anulatus	2519	2519	99%	0	98.73	1493	NR_043489.1
Kitasatospora cinereorecta strain NBRC 15395 16S ribosomal RNA, partial sequence	Kitasatospora cinereorecta	2519	2519	99%	0	98.73	1461	NR_041173.1
Streptomyces globisporus strain NRRL B-2872 16S ribosomal RNA, partial sequence	Streptomyces globisporus	2519	2519	99%	0	98.73	1505	NR_044145.1
Streptomyces cyaneofuscatus strain CSSP436 16S ribosomal RNA, partial sequence	Streptomyces cyaneofuscatus	2518	2518	99%	0	98.73	1430	NR_115383.1
Streptomyces pratensis strain ch24 16S ribosomal RNA, partial sequence	Streptomyces pratensis	2518	2518	99%	0	98.73	1477	NR_125621.1
Streptomyces pratensis strain ch24 16S ribosomal RNA, partial sequence	Streptomyces pratensis	2518	2518	99%	0	98.73	1477	NR_125620.1
Streptomyces pratensis strain ch24 16S ribosomal RNA, partial sequence	Streptomyces pratensis	2518	2518	99%	0	98.73	1477	NR_125618.1
Streptomyces argenteolus strain JCM 4623 16S ribosomal RNA, partial sequence	Streptomyces argenteolus	2518	2518	99%	0	98.73	1484	NR_112120.1
Streptomyces californicus strain NBRC 12750 16S ribosomal RNA, partial sequence	Streptomyces californicus	2518	2518	99%	0	98.73	1480	NR_112257.1
Streptomyces californicus strain NBRC 3386 16S ribosomal RNA, partial sequence	Streptomyces californicus	2518	2518	99%	0	98.73	1477	NR_112486.1
Streptomyces praecox strain CSSP720 16S ribosomal RNA, partial sequence	Streptomyces praecox	2516	2516	99%	0	98.73	1419	NR_115437.1
Streptomyces californicus strain CSSP711 16S ribosomal RNA, partial sequence	Streptomyces californicus	2516	2516	99%	0	98.73	1420	NR_115432.1
Streptomyces sindenensis strain NBRC 12915 16S ribosomal RNA, partial sequence	Streptomyces sindenensis	2516	2516	99%	0	98.66	1468	NR_112334.1
Streptomyces sindenensis strain NBRC 3399 16S ribosomal RNA, partial sequence	Streptomyces sindenensis	2516	2516	99%	0	98.66	1479	NR_041205.1
Streptomyces globisporus strain KCTC 9026 16S ribosomal RNA, partial sequence	Streptomyces globisporus	2514	2514	97%	0	99.07	1403	NR_118107.1
Streptomyces sindenensis strain CSSP727 16S ribosomal RNA, partial sequence	Streptomyces sindenensis	2514	2514	99%	0	98.66	1422	NR_115441.1
Streptomyces fimicarius strain CSSP537 16S ribosomal RNA, partial sequence	Streptomyces fimicarius	2514	2514	99%	0	98.66	1496	NR_043351.1
Streptomyces caviscabies strain ATCC 51928 16S ribosomal RNA, partial sequence	Streptomyces caviscabies	2514	2514	99%	0	98.66	1523	NR_114493.1
Streptomyces flavofuscus strain NBRC 100768 16S ribosomal RNA, partial sequence	Streptomyces flavofuscus	2514	2514	99%	0	98.66	1483	NR_112591.1
Streptomyces baarnensis strain NBRC 14727 16S ribosomal RNA, partial sequence	Streptomyces baarnensis	2514	2514	99%	0	98.66	1479	NR_112440.1
Streptomyces parvus strain NBRC 14599 16S ribosomal RNA, partial sequence	Streptomyces parvus	2514	2514	99%	0	98.66	1458	NR_112437.1
Streptomyces fimicarius strain NBRC 13037 16S ribosomal RNA, partial sequence	Streptomyces fimicarius	2514	2514	99%	0	98.66	1474	NR_112347.1
Streptomyces microflavus strain DSM 40593 16S ribosomal RNA, partial sequence	Streptomyces microflavus	2512	2512	99%	0	98.66	1514	NR_103947.1
Streptomyces flavogriseus strain CBS 101.34 16S ribosomal RNA, partial sequence	Streptomyces flavogriseus	2512	2512	99%	0	98.66	1481	NR_028988.1
Streptomyces flavovirens strain NBRC 3716 16S ribosomal RNA, partial sequence	Streptomyces flavovirens	2512	2512	99%	0	98.66	1472	NR_112509.1
Streptomyces flavovirens strain NBRC 3412 16S ribosomal RNA, partial sequence	Streptomyces flavovirens	2512	2512	99%	0	98.66	1477	NR_112508.1
Streptomyces griseolus strain NBRC 3719 16S ribosomal RNA, partial sequence	Streptomyces griseolus	2512	2512	99%	0	98.66	1477	NR_112493.1
Streptomyces griseus strain NBRC 15744 16S ribosomal RNA, partial sequence	Streptomyces griseus	2512	2512	99%	0	98.66	1465	NR_112475.1
Streptomyces californicus strain NBRC 15405 16S ribosomal RNA, partial sequence	Streptomyces californicus	2512	2512	99%	0	98.66	1477	NR_112456.1
Streptomyces microflavus strain NBRC 13062 16S ribosomal RNA, partial sequence	Streptomyces microflavus	2512	2512	99%	0	98.59	1480	NR_112354.1
Streptomyces flavogriseus strain NBRC 13040 16S ribosomal RNA, partial sequence	Streptomyces flavogriseus	2512	2512	99%	0	98.66	1477	NR_112348.1
Streptomyces alboviridis strain NBRC 13013 16S ribosomal RNA, partial sequence	Streptomyces alboviridis	2512	2512	99%	0	98.66	1475	NR_112340.1
Streptomyces griseus strain NBRC 12875 16S ribosomal RNA, partial sequence	Streptomyces griseus	2512	2512	99%	0	98.66	1458	NR_112314.1
Streptomyces californicus strain NBRC 12811 16S ribosomal RNA, partial sequence	Streptomyces californicus	2512	2512	99%	0	98.66	1477	NR_112285.1
Streptomyces halstedii strain NBRC 12783 16S ribosomal RNA, partial sequence	Streptomyces halstedii	2512	2512	99%	0	98.66	1476	NR_112275.1
Streptomyces flavovirens strain NBRC 12771 16S ribosomal RNA, partial sequence	Streptomyces flavovirens	2512	2512	99%	0	98.66	1473	NR_112269.1
Streptomyces microflavus strain NRRL B-2156 16S ribosomal RNA, partial sequence	Streptomyces microflavus	2512	2512	99%	0	98.66	1492	NR_043854.1
Streptomyces griseolus strain NBRC 3415 16S ribosomal RNA, partial sequence	Streptomyces griseolus	2512	2512	99%	0	98.66	1477	NR_041207.1
Streptomyces silvae strain For3 16S ribosomal RNA, partial sequence	Streptomyces silvae	2510	2510	97%	0	99.07	1448	NR_181610.1
Streptomyces erumpens strain NBRC 15403 16S ribosomal RNA, partial sequence	Streptomyces erumpens	2510	2510	99%	0	98.66	1453	NR_112455.1
Streptomyces flavofuscus strain NRRL B-2594 16S ribosomal RNA, partial sequence	Streptomyces flavofuscus	2510	2510	99%	0	98.59	1544	NR_115965.1
Streptomyces parvus strain NRRL B-1455 16S ribosomal RNA, partial sequence	Streptomyces parvus	2510	2510	99%	0	98.59	1493	NR_043833.1
Streptomyces alboviridis strain CSSP419 16S ribosomal RNA, partial sequence	Streptomyces alboviridis	2508	2508	98%	0	98.73	1431	NR_115374.1
Streptomyces laculatispora strain BK166 16S ribosomal RNA, partial sequence	Streptomyces laculatispora	2508	2508	99%	0	98.59	1457	NR_117082.1
Streptomyces fulvorobeus strain NBRC 15897 16S ribosomal RNA, partial sequence	Streptomyces fulvorobeus	2508	2508	99%	0	98.59	1472	NR_041196.1
Streptomyces luridiscabiei strain S63 16S ribosomal RNA, partial sequence	Streptomyces luridiscabiei	2507	2507	99%	0	98.59	1527	NR_025155.1
Streptomyces halstedii strain NRRL B-1238 16S ribosomal RNA, partial sequence	Streptomyces halstedii	2507	2507	99%	0	98.59	1481	NR_044148.1
Streptomyces griseinus strain CSSP433 16S ribosomal RNA, partial sequence	Streptomyces griseinus	2505	2505	97%	0	98.93	1402	NR_115450.1
Streptomyces californicus strain CSSP702 16S ribosomal RNA, partial sequence	Streptomyces californicus	2505	2505	99%	0	98.59	1419	NR_115426.1
Streptomyces acrimycini strain CSSP430 16S ribosomal RNA, partial sequence	Streptomyces acrimycini	2503	2503	98%	0	98.79	1407	NR_115449.1
Streptomyces baarnensis strain NRRL B-1902 16S ribosomal RNA, partial sequence	Streptomyces baarnensis	2503	2503	99%	0	98.52	1542	NR_115964.1
Streptomyces tanashiensis strain NBRC 12919 16S ribosomal RNA, partial sequence	Streptomyces tanashiensis	2501	2501	99%	0	98.52	1481	NR_112335.1
Streptomyces nitrosporeus strain NBRC 12803 16S ribosomal RNA, partial sequence	Streptomyces nitrosporeus	2501	2501	99%	0	98.52	1468	NR_112283.1
Streptomyces cyaneofuscatus strain NBRC 13190 16S ribosomal RNA, partial sequence	Streptomyces cyaneofuscatus	2501	2501	98%	0	98.79	1436	NR_041226.1
Streptomyces nitrosporeus strain NRRL B-1316 16S ribosomal RNA, partial sequence	Streptomyces nitrosporeus	2501	2501	99%	0	98.52	1487	NR_044140.1
Streptomyces flavovirens strain NRRL B-2685 16S ribosomal RNA, partial sequence	Streptomyces flavovirens	2499	2499	99%	0	98.45	1495	NR_043487.1
Streptomyces drozdowiczii strain NRRL B-24297 16S ribosomal RNA, partial sequence	Streptomyces drozdowiczii	2495	2495	99%	0	98.45	1500	NR_116093.1
Streptomyces griseolus strain NBRC 12777 16S ribosomal RNA, partial sequence	Streptomyces griseolus	2495	2495	97%	0	98.86	1429	NR_112272.1
Streptomyces drozdowiczii strain NBRC 101007 16S ribosomal RNA, partial sequence	Streptomyces drozdowiczii	2495	2495	99%	0	98.45	1468	NR_041424.1
Streptomyces brevispora strain BK160 16S ribosomal RNA, partial sequence	Streptomyces brevispora	2492	2492	99%	0	98.38	1457	NR_117081.1
Streptomyces griseolus strain CSSP403 16S ribosomal RNA, partial sequence	Streptomyces griseolus	2490	2490	97%	0	98.85	1399	NR_115447.1
[Kitasatospora] papulosa strain JCM 7250 16S ribosomal RNA, partial sequence	[Kitasatospora] papulosa	2490	2490	99%	0	98.38	1484	NR_126320.1
Pilimelia columellifera subsp. pallida strain MB-SK 8 16S ribosomal RNA, partial sequence	Pilimelia columellifera subsp. pallida	2490	2490	99%	0	98.38	1440	NR_117484.1
Streptomyces nitrosporeus strain NBRC 3362 16S ribosomal RNA, partial sequence	Streptomyces nitrosporeus	2488	2488	99%	0	98.38	1475	NR_112485.1
Streptomyces bacillaris strain NBRC 13487 16S ribosomal RNA, partial sequence	Streptomyces bacillaris	2486	2486	99%	0	98.31	1468	NR_041146.1
Streptomyces lunaelactis strain MM109 16S ribosomal RNA, partial sequence	Streptomyces lunaelactis	2484	2484	98%	0	98.65	1420	NR_134822.1
Streptomyces finlayi strain CSSP541 16S ribosomal RNA, partial sequence	Streptomyces finlayi	2484	2484	99%	0	98.31	1494	NR_043354.1
Streptomyces cremeus strain CSSP386 16S ribosomal RNA, partial sequence	Streptomyces cremeus	2484	2484	99%	0	98.31	1429	NR_043340.1
Streptomyces spiroverticillatus strain NBRC 12821 16S ribosomal RNA, partial sequence	Streptomyces spiroverticillatus	2484	2484	99%	0	98.31	1451	NR_112582.1
Streptomyces finlayi strain NBRC 13201 16S ribosomal RNA, partial sequence	Streptomyces finlayi	2484	2484	99%	0	98.31	1456	NR_112373.1
Streptomyces olivoviridis strain NBRC 12897 16S ribosomal RNA, partial sequence	Streptomyces olivoviridis	2484	2484	99%	0	98.31	1475	NR_112325.1
Streptomyces atroolivaceus strain NBRC 12741 16S ribosomal RNA, partial sequence	Streptomyces atroolivaceus	2484	2484	99%	0	98.31	1473	NR_112255.1
Streptomyces spiroverticillatus strain NBRC 3931 16S ribosomal RNA, partial sequence	Streptomyces spiroverticillatus	2484	2484	99%	0	98.31	1477	NR_041214.1
Streptomyces atroolivaceus strain LMG 19306 16S ribosomal RNA, partial sequence	Streptomyces atroolivaceus	2484	2484	99%	0	98.31	1478	NR_042289.1
Streptomyces griseus strain ISP 5236 16S ribosomal RNA, partial sequence	Streptomyces griseus	2483	2483	97%	0	98.71	1448	NR_115143.1
Streptomyces cyaneus strain ISP 5108 16S ribosomal RNA, partial sequence	Streptomyces cyaneus	2481	2481	97%	0	98.85	1448	NR_114820.1
Streptomyces griseus strain KACC 20084 16S ribosomal RNA, partial sequence	Streptomyces griseus	2481	2481	99%	0	98.24	1490	NR_042791.1
